# ApeA cleaves genomic RNA to defend against RNA phage infection

**DOI:** 10.64898/2026.03.20.713152

**Authors:** Arina Drobysheva, Manuel Velasco Gomariz, Shazeb Ahmad, Sarah Reichardt, Jens Hör

## Abstract

To protect themselves against bacteriophage infection, bacteria encode a vast diversity of antiphage defense systems. However, the mechanisms of action of most of these systems have exclusively been studied using phages with DNA genomes as the models, while phages with RNA genomes remain understudied. Here, we investigate how the defense system ApeA confers resistance against RNA phage infection. We show that two ApeA homologs, Ec1ApeA and Ps2ApeA, protect against a variety of single-stranded RNA phages. Focusing on Ec1ApeA, we find that it senses infection through a conserved pocket that likely binds an RNA structure in the phage genome. This activates the HEPN (higher eukaryotes and prokaryotes nucleotide-binding) RNase domain of Ec1ApeA which consequently cleaves the phage genomic RNA to restrict replication. In contrast to many other described defense systems, Ec1ApeA activity directly stops viral replication without inducing cell death, establishing ApeA as a non-abortive defense system that protects against RNA phages. Our results add to the increasingly diverse targets of antiviral HEPN RNases and provide insights into the understudied field of RNA phage defense.
