## Supplementary material for "ApeA cleaves genomic RNA to defend against RNA phage infection": Table S1

### Sheet: ApeA homologs
Homolog	Database	Name
AF-A0A009LNU8-F1-v6	AlphaFold DB
AF-A0A062GFQ3-F1-v6	AlphaFold DB
AF-A0A0A3Z4T7-F1-v6	AlphaFold DB
AF-A0A0B1R8F1-F1-v6	AlphaFold DB
AF-A0A0C3IDC0-F1-v6	AlphaFold DB
AF-A0A0D6ABH2-F1-v6	AlphaFold DB
AF-A0A0G3GZT9-F1-v6	AlphaFold DB
AF-A0A0H1R0A4-F1-v6	AlphaFold DB
AF-A0A0K3A5Z8-F1-v6	AlphaFold DB
AF-A0A0Q8FDM1-F1-v6	AlphaFold DB
AF-A0A0Q8PJ36-F1-v6	AlphaFold DB
AF-A0A0T0MCW1-F1-v6	AlphaFold DB
AF-A0A0U3PGA6-F1-v6	AlphaFold DB
AF-A0A0U5FNX1-F1-v6	AlphaFold DB
AF-A0A101VCQ0-F1-v6	AlphaFold DB
AF-A0A117QLZ2-F1-v6	AlphaFold DB
AF-A0A142Y7T7-F1-v6	AlphaFold DB
AF-A0A174LSH2-F1-v6	AlphaFold DB
AF-A0A193LD48-F1-v6	AlphaFold DB
AF-A0A1A9HF44-F1-v6	AlphaFold DB
AF-A0A1C5C551-F1-v6	AlphaFold DB
AF-A0A1C5X6X9-F1-v6	AlphaFold DB
AF-A0A1E8F201-F1-v6	AlphaFold DB
AF-A0A1G6A0X2-F1-v6	AlphaFold DB
AF-A0A1G7QA62-F1-v6	AlphaFold DB
AF-A0A1G7U927-F1-v6	AlphaFold DB
AF-A0A1G8W564-F1-v6	AlphaFold DB
AF-A0A1G9NRS5-F1-v6	AlphaFold DB
AF-A0A1H2I0R6-F1-v6	AlphaFold DB
AF-A0A1H2NAY0-F1-v6	AlphaFold DB
AF-A0A1H7KK23-F1-v6	AlphaFold DB
AF-A0A1H9XHG1-F1-v6	AlphaFold DB
AF-A0A1I1CC27-F1-v6	AlphaFold DB
AF-A0A1I5FEB0-F1-v6	AlphaFold DB
AF-A0A1I7JFR6-F1-v6	AlphaFold DB
AF-A0A1L7D5D6-F1-v6	AlphaFold DB
AF-A0A1M4E2Z4-F1-v6	AlphaFold DB
AF-A0A1M5KWM9-F1-v6	AlphaFold DB
AF-A0A1M7MRQ0-F1-v6	AlphaFold DB
AF-A0A1M7YAM5-F1-v6	AlphaFold DB
AF-A0A1Q2L5A7-F1-v6	AlphaFold DB
AF-A0A1Q4FXZ1-F1-v6	AlphaFold DB
AF-A0A1Q9HQD1-F1-v6	AlphaFold DB
AF-A0A1R1FG45-F1-v6	AlphaFold DB
AF-A0A1S7S1M7-F1-v6	AlphaFold DB
AF-A0A1S8L9E5-F1-v6	AlphaFold DB
AF-A0A1S9PIS5-F1-v6	AlphaFold DB
AF-A0A1T5GQF9-F1-v6	AlphaFold DB
AF-A0A1V6H293-F1-v6	AlphaFold DB
AF-A0A1V9EXB5-F1-v6	AlphaFold DB
AF-A0A1X1YPN7-F1-v6	AlphaFold DB
AF-A0A1Y4NDV5-F1-v6	AlphaFold DB
AF-A0A1Y5PHD6-F1-v6	AlphaFold DB
AF-A0A221M880-F1-v6	AlphaFold DB
AF-A0A226BWI8-F1-v6	AlphaFold DB
AF-A0A231RG52-F1-v6	AlphaFold DB
AF-A0A242A9P6-F1-v6	AlphaFold DB
AF-A0A243BM84-F1-v6	AlphaFold DB
AF-A0A285PVL7-F1-v6	AlphaFold DB
AF-A0A2A9KJ99-F1-v6	AlphaFold DB
AF-A0A2D9I079-F1-v6	AlphaFold DB
AF-A0A2E0QNQ2-F1-v6	AlphaFold DB
AF-A0A2E8B575-F1-v6	AlphaFold DB
AF-A0A2K2RBD3-F1-v6	AlphaFold DB
AF-A0A2N1C8Y0-F1-v6	AlphaFold DB
AF-A0A2N1JQU5-F1-v6	AlphaFold DB
AF-A0A2R4JYR2-F1-v6	AlphaFold DB
AF-A0A2S6GZA4-F1-v6	AlphaFold DB
AF-A0A2T0SV02-F1-v6	AlphaFold DB
AF-A0A2T0W1Q7-F1-v6	AlphaFold DB
AF-A0A2U3A1C7-F1-v6	AlphaFold DB
AF-A0A2U3NLJ0-F1-v6	AlphaFold DB
AF-A0A2V1IJV7-F1-v6	AlphaFold DB
AF-A0A2Z4IJY8-F1-v6	AlphaFold DB
AF-A0A316F2T9-F1-v6	AlphaFold DB
AF-A0A318K0K7-F1-v6	AlphaFold DB
AF-A0A327YFY4-F1-v6	AlphaFold DB
AF-A0A351WQU7-F1-v6	AlphaFold DB
AF-A0A357D777-F1-v6	AlphaFold DB
AF-A0A358Q137-F1-v6	AlphaFold DB
AF-A0A365ZGW5-F1-v6	AlphaFold DB
AF-A0A366B6P3-F1-v6	AlphaFold DB
AF-A0A395X564-F1-v6	AlphaFold DB
AF-A0A3A5I8Y9-F1-v6	AlphaFold DB
AF-A0A3A9G7K3-F1-v6	AlphaFold DB
AF-A0A3D5WKU4-F1-v6	AlphaFold DB
AF-A0A3E0C5S5-F1-v6	AlphaFold DB
AF-A0A3N4NC52-F1-v6	AlphaFold DB
AF-A0A3N9W3V1-F1-v6	AlphaFold DB
AF-A0A3P1SMG0-F1-v6	AlphaFold DB
AF-A0A3S2Z995-F1-v6	AlphaFold DB
AF-A0A3S4VTL3-F1-v6	AlphaFold DB
AF-A0A3T0JWN4-F1-v6	AlphaFold DB
AF-A0A401FXV7-F1-v6	AlphaFold DB
AF-A0A410UR04-F1-v6	AlphaFold DB
AF-A0A412EVU5-F1-v6	AlphaFold DB
AF-A0A412NC89-F1-v6	AlphaFold DB
AF-A0A428ZU99-F1-v6	AlphaFold DB
AF-A0A431UTB9-F1-v6	AlphaFold DB
AF-A0A432YCQ8-F1-v6	AlphaFold DB
AF-A0A442FYR6-F1-v6	AlphaFold DB
AF-A0A484HRF4-F1-v6	AlphaFold DB
AF-A0A495X432-F1-v6	AlphaFold DB
AF-A0A4Q0XHT1-F1-v6	AlphaFold DB
AF-A0A4Q1K2T0-F1-v6	AlphaFold DB
AF-A0A4Q3I5U7-F1-v6	AlphaFold DB
AF-A0A4Q9FGT2-F1-v6	AlphaFold DB
AF-A0A4R2P1E0-F1-v6	AlphaFold DB
AF-A0A4R4RW26-F1-v6	AlphaFold DB
AF-A0A4R5YAK1-F1-v6	AlphaFold DB
AF-A0A4V2G9L2-F1-v6	AlphaFold DB
AF-A0A4V3JPQ8-F1-v6	AlphaFold DB
AF-A0A4Y8AA91-F1-v6	AlphaFold DB
AF-A0A4Y8VBT6-F1-v6	AlphaFold DB
AF-A0A4Z1BV90-F1-v6	AlphaFold DB
AF-A0A4Z1QQ66-F1-v6	AlphaFold DB
AF-A0A511YNZ1-F1-v6	AlphaFold DB
AF-A0A515CXS2-F1-v6	AlphaFold DB
AF-A0A518U896-F1-v6	AlphaFold DB
AF-A0A535EIA2-F1-v6	AlphaFold DB
AF-A0A554QCW7-F1-v6	AlphaFold DB
AF-A0A562QV19-F1-v6	AlphaFold DB
AF-A0A563ERA1-F1-v6	AlphaFold DB
AF-A0A5B0EA00-F1-v6	AlphaFold DB
AF-A0A5B7ZYZ2-F1-v6	AlphaFold DB
AF-A0A5B9QQI2-F1-v6	AlphaFold DB
AF-A0A5C1QAL0-F1-v6	AlphaFold DB
AF-A0A5C4L2N2-F1-v6	AlphaFold DB
AF-A0A5D4NH36-F1-v6	AlphaFold DB
AF-A0A5M4BCB8-F1-v6	AlphaFold DB
AF-A0A5P3XBV1-F1-v6	AlphaFold DB
AF-A0A5P9HSJ1-F1-v6	AlphaFold DB
AF-A0A5R8MKA2-F1-v6	AlphaFold DB
AF-A0A5R8N9N8-F1-v6	AlphaFold DB
AF-A0A5S3X2U3-F1-v6	AlphaFold DB
AF-A0A5S4GWN7-F1-v6	AlphaFold DB
AF-A0A644WLL9-F1-v6	AlphaFold DB
AF-A0A644WVN6-F1-v6	AlphaFold DB
AF-A0A644ZNH2-F1-v6	AlphaFold DB
AF-A0A653ZLG8-F1-v6	AlphaFold DB
AF-A0A656QA19-F1-v6	AlphaFold DB
AF-A0A6G2QVU7-F1-v6	AlphaFold DB
AF-A0A6G4CJE1-F1-v6	AlphaFold DB
AF-A0A6I1MZ33-F1-v6	AlphaFold DB
AF-A0A6J5F716-F1-v6	AlphaFold DB
AF-A0A6L3YBS8-F1-v6	AlphaFold DB
AF-A0A6L8NFA5-F1-v6	AlphaFold DB
AF-A0A6M1U8W9-F1-v6	AlphaFold DB
AF-A0A6M5Z3Q5-F1-v6	AlphaFold DB
AF-A0A6N8AE76-F1-v6	AlphaFold DB
AF-A0A6N8JKE2-F1-v6	AlphaFold DB
AF-A0A6N9SZ07-F1-v6	AlphaFold DB
AF-A0A7C1W530-F1-v6	AlphaFold DB
AF-A0A7C2STW4-F1-v6	AlphaFold DB
AF-A0A7C6LBC9-F1-v6	AlphaFold DB
AF-A0A7I9ZDP5-F1-v6	AlphaFold DB
AF-A0A7V9HZ56-F1-v6	AlphaFold DB
AF-A0A7W7T0U5-F1-v6	AlphaFold DB
AF-A0A7X2ZFV4-F1-v6	AlphaFold DB
AF-A0A7X6HYC9-F1-v6	AlphaFold DB
AF-A0A7X6R4G8-F1-v6	AlphaFold DB
AF-A0A7X6UFU6-F1-v6	AlphaFold DB
AF-A0A7Y0HDE9-F1-v6	AlphaFold DB
AF-A0A7Y0P8U9-F1-v6	AlphaFold DB
AF-A0A7Y3R2Z4-F1-v6	AlphaFold DB
AF-A0A7Y3U945-F1-v6	AlphaFold DB
AF-A0A7Y6K1C8-F1-v6	AlphaFold DB
AF-A0A7Y9WVE1-F1-v6	AlphaFold DB
AF-A0A7Y9XRN3-F1-v6	AlphaFold DB
AF-A0A806XEU8-F1-v6	AlphaFold DB
AF-A0A840IBE4-F1-v6	AlphaFold DB
AF-A0A840X7F3-F1-v6	AlphaFold DB
AF-A0A841RFW5-F1-v6	AlphaFold DB
AF-A0A844F7U4-F1-v6	AlphaFold DB
AF-A0A846U250-F1-v6	AlphaFold DB
AF-A0A847BYV1-F1-v6	AlphaFold DB
AF-A0A847DAA0-F1-v6	AlphaFold DB
AF-A0A849RYQ6-F1-v6	AlphaFold DB
AF-A0A8A8D0G0-F1-v6	AlphaFold DB
AF-A0A8I0GZU2-F1-v6	AlphaFold DB
AF-A0A8I1LC79-F1-v6	AlphaFold DB
AF-A0A8I1QRD1-F1-v6	AlphaFold DB
AF-A0A8I1XJV2-F1-v6	AlphaFold DB
AF-A0A8J3YV39-F1-v6	AlphaFold DB
AF-A0A8X8IHK9-F1-v6	AlphaFold DB
AF-A0A917C963-F1-v6	AlphaFold DB
AF-A0A919KA69-F1-v6	AlphaFold DB
AF-A0A921KJW3-F1-v6	AlphaFold DB
AF-A0A924BZP7-F1-v6	AlphaFold DB
AF-A0A926FEA8-F1-v6	AlphaFold DB
AF-A0A927AHK2-F1-v6	AlphaFold DB
AF-A0A928RNW4-F1-v6	AlphaFold DB
AF-A0A931GSF6-F1-v6	AlphaFold DB
AF-A0A937FBA8-F1-v6	AlphaFold DB
AF-A0A940B130-F1-v6	AlphaFold DB
AF-A0A940Y9Y1-F1-v6	AlphaFold DB
AF-A0A942E1Q5-F1-v6	AlphaFold DB
AF-A0A943NNP3-F1-v6	AlphaFold DB
AF-A0A954MX30-F1-v6	AlphaFold DB
AF-A0A954Q186-F1-v6	AlphaFold DB
AF-A0A958YH24-F1-v6	AlphaFold DB
AF-A0A970L370-F1-v6	AlphaFold DB
AF-A0A970X4E9-F1-v6	AlphaFold DB
AF-A0A975BET1-F1-v6	AlphaFold DB
AF-A0A9D5NGV5-F1-v6	AlphaFold DB
AF-A0A9D6LR19-F1-v6	AlphaFold DB
AF-A0A9D7EYI6-F1-v6	AlphaFold DB
AF-A0A9X1UI70-F1-v6	AlphaFold DB
AF-A0A9X3I6L7-F1-v6	AlphaFold DB
AF-A0AA34TRA5-F1-v6	AlphaFold DB
AF-A0AA41QEV6-F1-v6	AlphaFold DB
AF-A0AA42C9P5-F1-v6	AlphaFold DB
AF-A0AA43LYM8-F1-v6	AlphaFold DB
AF-A0AA90Q2W4-F1-v6	AlphaFold DB
AF-A0AA92T316-F1-v6	AlphaFold DB
AF-A0AA95SJW5-F1-v6	AlphaFold DB
AF-A0AA97HBV8-F1-v6	AlphaFold DB
AF-A0AAD2EPT1-F1-v6	AlphaFold DB
AF-A0AAF0JN16-F1-v6	AlphaFold DB
AF-A0AAI9D798-F1-v6	AlphaFold DB
AF-A0AAJ2F1M4-F1-v6	AlphaFold DB
AF-A0AAP9IFE2-F1-v6	AlphaFold DB
AF-A0AAP9TTS6-F1-v6	AlphaFold DB
AF-A0AAU3IKR1-F1-v6	AlphaFold DB
AF-A0AAU4BRW8-F1-v6	AlphaFold DB
AF-A0AAU4KV77-F1-v6	AlphaFold DB
AF-A0AAU5P134-F1-v6	AlphaFold DB
AF-A0AAU7BR10-F1-v6	AlphaFold DB
AF-A0AAU7VLY5-F1-v6	AlphaFold DB
AF-A0AAW8G0M7-F1-v6	AlphaFold DB
AF-A0R823-F1-v6	AlphaFold DB
AF-A9L3D3-F1-v6	AlphaFold DB
AF-C0DXW9-F1-v6	AlphaFold DB
AF-C0EZP6-F1-v6	AlphaFold DB
AF-C9Z8M1-F1-v6	AlphaFold DB
AF-D5BMB2-F1-v6	AlphaFold DB
AF-F0BIP1-F1-v6	AlphaFold DB
AF-F8WXZ1-F1-v6	AlphaFold DB
AF-I4AL99-F1-v6	AlphaFold DB
AF-K4IDC3-F1-v6	AlphaFold DB
AF-L8DN21-F1-v6	AlphaFold DB
AF-M7D9U6-F1-v6	AlphaFold DB
AF-N9M1Z3-F1-v6	AlphaFold DB
AF-Q1Z6D2-F1-v6	AlphaFold DB
AF-R8AW34-F1-v6	AlphaFold DB
AF-S2XTH4-F1-v6	AlphaFold DB
AF-W0MYM5-F1-v6	AlphaFold DB
AF-W1Y6P9-F1-v6	AlphaFold DB
AHG43694.1	NCBI	Ps2ApeA
AIO40460.1	NCBI
AWB62365.1	NCBI
AZV27809.1	NCBI	Ps1ApeA
CAH7256547.1	NCBI
DAQ61913.1	NCBI
EAS4077387.1	NCBI
EEP5326601.1	NCBI
EEY8683502.1	NCBI
EFA4062297.1	NCBI
EFE8339265.1	NCBI
EFI6191408.1	NCBI
EFK3721483.1	NCBI
EHK9068666.1	NCBI
EHM1767700.1	NCBI
EHY01719.1	NCBI
EIO6557425.1	NCBI	Ec5ApeA
EJG1086797.1	NCBI
EJG1676116.1	NCBI
EJZ3076508.1	NCBI
EKO3929266.1	NCBI
EKY4203052.1	NCBI
ELB8850199.1	NCBI
ELC9581126.1	NCBI
ELE8589962.1	NCBI
ELH4837023.1	NCBI
ELK0388695.1	NCBI
ELQ7326892.1	NCBI
ELV8746563.1	NCBI
ELY4156782.1	NCBI
EMP57483.1	NCBI
ENC2714580.1	NCBI
END6396849.1	NCBI
ENP0848522.1	NCBI
ENT2949081.1	NCBI
EOU3533770.1	NCBI
EOV2231256.1	NCBI
EOW2274703.1	NCBI
EOZ5340747.1	NCBI
GAA5262724.1	NCBI
GAB1120347.1	NCBI
GAB2208201.1	NCBI
GBC61808.1	NCBI
GIA54016.1	NCBI
HAL1190164.1	NCBI
HAS8566918.1	NCBI
HAW8462938.1	NCBI
HBL5390331.1	NCBI
HBS7153575.1	NCBI
HBT4785298.1	NCBI
HBV87026.1	NCBI
HCG7969425.1	NCBI
HCG9643135.1	NCBI
HCG9755854.1	NCBI
HCH0719414.1	NCBI
HCH2845211.1	NCBI
HCH4311373.1	NCBI
HCP2991466.1	NCBI
HCX51014.1	NCBI
HDP5156747.1	NCBI
HDS9898605.1	NCBI
HDT5146446.1	NCBI
HDZ9507485.1	NCBI
HEC75275.1	NCBI
HEF0122903.1	NCBI
HEJ6972582.1	NCBI
HEM6631714.1	NCBI
HEY3431170.1	NCBI
HFC8468582.1	NCBI
HFD4537143.1	NCBI
HFO9595347.1	NCBI
HFP2755973.1	NCBI
HFT6404151.1	NCBI
HGO4948077.1	NCBI
HGP4282026.1	NCBI
HGP4312808.1	NCBI
HGS4994942.1	NCBI
HGU5723844.1	NCBI
HHI2070899.1	NCBI
HHW06377.1	NCBI
HHW36535.1	NCBI
HJF41021.1	NCBI
HKM44652.1	NCBI
HMS39044.1	NCBI
HOP10415.1	NCBI
MAO36978.1	NCBI
MAY36158.1	NCBI
MBA3022437.1	NCBI
MBB7510557.1	NCBI
MBB8841247.1	NCBI
MBD8913913.1	NCBI
MBE4733282.1	NCBI
MBE6015392.1	NCBI
MBH2920133.1	NCBI
MBH9241615.1	NCBI
MBI9068754.1	NCBI
MBL7891104.1	NCBI
MBM4941746.1	NCBI
MBN2429675.1	NCBI
MBN8648700.1	NCBI
MBN9382150.1	NCBI
MBP64035.1	NCBI
MBQ7593896.1	NCBI
MBR1685405.1	NCBI
MBR4268798.1	NCBI
MBR9906788.1	NCBI
MBS8272124.1	NCBI
MBW2932365.1	NCBI
MCB0392763.1	NCBI
MCD0226630.1	NCBI
MCG8095130.1	NCBI
MCH5258858.1	NCBI
MCH8519705.1	NCBI
MCI9085933.1	NCBI
MCK0132600.1	NCBI
MCK4815372.1	NCBI
MCN4427886.1	NCBI
MCU8204175.1	NCBI
MCX5774459.1	NCBI
MDD1778273.1	NCBI
MDF5080111.1	NCBI
MDL7186120.1	NCBI
MDN5309791.1	NCBI
MDO5148266.1	NCBI
MDP1938461.1	NCBI
MDU1088668.1	NCBI
MDU1326360.1	NCBI
MEC7548043.1	NCBI
MEE0273578.1	NCBI
MEG0619401.1	NCBI
MEI3495976.1	NCBI
MEJ2803152.1	NCBI
MEV1864656.1	NCBI
MEW8217837.1	NCBI
MEW8291524.1	NCBI
MEW8355082.1	NCBI
MEZ3505727.1	NCBI
MFB4694717.1	NCBI
MFI4118409.1	NCBI
MFQ2415289.1	NCBI
MFQ2587096.1	NCBI
MFR0055638.1	NCBI
MFR2372279.1	NCBI
MFW1231011.1	NCBI
MFW1531689.1	NCBI
MFW6247380.1	NCBI
MFX4748937.1	NCBI
MFZ2160675.1	NCBI
MGC2518414.1	NCBI
MGD2117517.1	NCBI
MGD8717682.1	NCBI
MGE4443236.1	NCBI
MGE8452070.1	NCBI
NLD35703.1	NCBI
NLW90206.1	NCBI
NTV96595.1	NCBI
NWN97962.1	NCBI
OJH18951.1	NCBI
OUS63606.1	NCBI
PKO24699.1	NCBI
PNH92129.1	NCBI
RAS09173.1	NCBI
SXT73415.1	NCBI
TMI65943.1	NCBI
VEN75477.1	NCBI
WIO73358.1	NCBI
WP_000387611.1	NCBI
WP_000706972.1	NCBI
WP_001567117.1	NCBI
WP_005127849.1	NCBI
WP_005273107.1	NCBI
WP_005350699.1	NCBI
WP_005804484.1	NCBI
WP_006085886.1	NCBI
WP_006842292.1	NCBI
WP_010861655.1	NCBI
WP_013329475.1	NCBI
WP_014798174.1	NCBI
WP_017422049.1	NCBI
WP_018124610.1	NCBI
WP_018305423.1	NCBI
WP_021535605.1	NCBI
WP_021542920.1	NCBI
WP_022734194.1	NCBI
WP_024013164.1	NCBI
WP_024155676.1	NCBI
WP_027853191.1	NCBI
WP_029270734.1	NCBI
WP_030423578.1	NCBI
WP_032180471.1	NCBI
WP_032203110.1	NCBI
WP_032700474.1	NCBI
WP_047090363.1	NCBI
WP_050458251.1	NCBI
WP_050572134.1	NCBI
WP_052266616.1	NCBI
WP_057281036.1	NCBI
WP_059288050.1	NCBI
WP_061893263.1	NCBI
WP_062476879.1	NCBI
WP_062915016.1	NCBI
WP_063160891.1	NCBI
WP_064141869.1	NCBI
WP_065624081.1	NCBI
WP_065640394.1	NCBI
WP_068322644.1	NCBI
WP_068517796.1	NCBI
WP_068538229.1	NCBI
WP_068703341.1	NCBI
WP_069539498.1	NCBI
WP_071340295.1	NCBI
WP_072664300.1	NCBI
WP_072958436.1	NCBI
WP_073614345.1	NCBI
WP_074544456.1	NCBI
WP_074907885.1	NCBI
WP_074939185.1	NCBI
WP_075705704.1	NCBI
WP_076938731.1	NCBI	Bp1ApeA
WP_078608549.1	NCBI
WP_080532950.1	NCBI
WP_083186205.1	NCBI
WP_088168986.1	NCBI
WP_089138534.1	NCBI
WP_089190177.1	NCBI
WP_089193993.1	NCBI
WP_089204746.1	NCBI
WP_089454933.1	NCBI
WP_089671841.1	NCBI
WP_094338653.1	NCBI
WP_096632270.1	NCBI
WP_097073325.1	NCBI
WP_097478040.1	NCBI
WP_097732897.1	NCBI
WP_099690000.1	NCBI
WP_100117429.1	NCBI
WP_101227013.1	NCBI
WP_101816969.1	NCBI
WP_102359504.1	NCBI
WP_111645279.1	NCBI
WP_113456438.1	NCBI
WP_113633522.1	NCBI
WP_116319148.1	NCBI
WP_116327696.1	NCBI
WP_116787020.1	NCBI
WP_117272842.1	NCBI
WP_120409962.1	NCBI
WP_122032959.1	NCBI
WP_122095471.1	NCBI
WP_122689674.1	NCBI
WP_123419410.1	NCBI
WP_124170515.1	NCBI
WP_124329051.1	NCBI
WP_126293860.1	NCBI
WP_126814668.1	NCBI
WP_127348484.1	NCBI
WP_127763735.1	NCBI
WP_128356740.1	NCBI
WP_128446707.1	NCBI
WP_128901183.1	NCBI
WP_129366409.1	NCBI
WP_129939434.1	NCBI
WP_130196703.1	NCBI
WP_130355203.1	NCBI
WP_132255376.1	NCBI
WP_132764182.1	NCBI
WP_134348692.1	NCBI
WP_135715643.1	NCBI
WP_135833874.1	NCBI
WP_136082576.1	NCBI
WP_136416324.1	NCBI
WP_137386464.1	NCBI
WP_138363956.1	NCBI
WP_139053747.1	NCBI
WP_139121059.1	NCBI
WP_139147007.1	NCBI
WP_140101511.1	NCBI
WP_140109728.1	NCBI
WP_142439452.1	NCBI
WP_143011474.1	NCBI
WP_143512563.1	NCBI
WP_145978824.1	NCBI
WP_146029927.1	NCBI
WP_146142122.1	NCBI
WP_147298415.1	NCBI
WP_149567347.1	NCBI
WP_150085178.1	NCBI
WP_151949045.1	NCBI
WP_152638679.1	NCBI
WP_152965185.1	NCBI
WP_153020025.1	NCBI
WP_153950278.1	NCBI
WP_154210507.1	NCBI
WP_155151312.1	NCBI
WP_156000813.1	NCBI
WP_157032610.1	NCBI
WP_157719689.1	NCBI
WP_157959061.1	NCBI
WP_158704659.1	NCBI
WP_160529443.1	NCBI
WP_161426527.1	NCBI
WP_162557918.1	NCBI
WP_162598213.1	NCBI
WP_163334764.1	NCBI
WP_170887261.1	NCBI
WP_173468500.1	NCBI
WP_179539206.1	NCBI
WP_180126965.1	NCBI
WP_180179765.1	NCBI
WP_180770324.1	NCBI
WP_182407816.1	NCBI
WP_183084055.1	NCBI
WP_185377945.1	NCBI
WP_186517548.1	NCBI
WP_192953871.1	NCBI
WP_194664198.1	NCBI
WP_195373692.1	NCBI
WP_196615762.1	NCBI
WP_199963558.1	NCBI
WP_200087432.1	NCBI
WP_200529978.1	NCBI
WP_202246607.1	NCBI
WP_202368416.1	NCBI
WP_203520173.1	NCBI
WP_204108983.1	NCBI
WP_204863706.1	NCBI
WP_205006057.1	NCBI
WP_206949611.1	NCBI
WP_210856414.1	NCBI
WP_212614686.1	NCBI
WP_213202231.1	NCBI
WP_213209324.1	NCBI
WP_213292831.1	NCBI
WP_213472400.1	NCBI
WP_213789109.1	NCBI
WP_214163326.1	NCBI
WP_215630144.1	NCBI
WP_215770172.1	NCBI
WP_215956284.1	NCBI
WP_216048745.1	NCBI
WP_216951551.1	NCBI
WP_217959503.1	NCBI
WP_218358581.1	NCBI
WP_219013314.1	NCBI
WP_219276449.1	NCBI
WP_220063647.1	NCBI
WP_220079863.1	NCBI
WP_221690584.1	NCBI
WP_223473858.1	NCBI
WP_223672636.1	NCBI
WP_223899492.1	NCBI
WP_226494428.1	NCBI
WP_226685885.1	NCBI
WP_226789395.1	NCBI
WP_227092344.1	NCBI
WP_227138745.1	NCBI
WP_227478043.1	NCBI
WP_232742430.1	NCBI
WP_234302521.1	NCBI
WP_236165656.1	NCBI
WP_236191259.1	NCBI
WP_239637388.1	NCBI
WP_241446268.1	NCBI
WP_242278957.1	NCBI
WP_247004174.1	NCBI
WP_248201434.1	NCBI
WP_248220637.1	NCBI
WP_248337692.1	NCBI
WP_248383657.1	NCBI
WP_248977453.1	NCBI
WP_250452742.1	NCBI
WP_251241213.1	NCBI
WP_252072789.1	NCBI
WP_252462625.1	NCBI
WP_253483323.1	NCBI
WP_256810043.1	NCBI
WP_257249321.1	NCBI
WP_258116984.1	NCBI
WP_258644962.1	NCBI
WP_261859389.1	NCBI
WP_262432261.1	NCBI
WP_262733429.1	NCBI
WP_263392022.1	NCBI
WP_265615253.1	NCBI
WP_269229693.1	NCBI
WP_270065573.1	NCBI
WP_274062046.1	NCBI
WP_274449681.1	NCBI
WP_274770225.1	NCBI
WP_275115033.1	NCBI
WP_275745821.1	NCBI
WP_278099823.1	NCBI
WP_278427971.1	NCBI
WP_279273892.1	NCBI
WP_279507839.1	NCBI
WP_279854130.1	NCBI
WP_280094585.1	NCBI
WP_280816263.1	NCBI
WP_282032673.1	NCBI
WP_283342646.1	NCBI
WP_284091893.1	NCBI
WP_285689550.1	NCBI
WP_287925911.1	NCBI
WP_288442211.1	NCBI
WP_290524789.1	NCBI
WP_291808345.1	NCBI
WP_293709704.1	NCBI
WP_293926377.1	NCBI
WP_293956098.1	NCBI
WP_294742612.1	NCBI
WP_299229140.1	NCBI
WP_301433158.1	NCBI
WP_303767268.1	NCBI
WP_305279075.1	NCBI
WP_305574565.1	NCBI
WP_306729335.1	NCBI
WP_307372656.1	NCBI
WP_307447245.1	NCBI
WP_310494001.1	NCBI
WP_310567905.1	NCBI
WP_311384506.1	NCBI
WP_315738703.1	NCBI
WP_317479441.1	NCBI
WP_318385938.1	NCBI
WP_318442820.1	NCBI
WP_318511917.1	NCBI
WP_319088480.1	NCBI
WP_319581983.1	NCBI
WP_320151097.1	NCBI
WP_320173559.1	NCBI
WP_320539781.1	NCBI
WP_320728578.1	NCBI
WP_320740707.1	NCBI
WP_320744471.1	NCBI
WP_320895707.1	NCBI
WP_323574956.1	NCBI
WP_323882709.1	NCBI
WP_324286093.1	NCBI
WP_325215825.1	NCBI
WP_325848776.1	NCBI
WP_329678885.1	NCBI
WP_330015298.1	NCBI
WP_332963835.1	NCBI
WP_334324620.1	NCBI
WP_334346458.1	NCBI
WP_337077430.1	NCBI
WP_341421478.1	NCBI
WP_342014766.1	NCBI
WP_343156563.1	NCBI
WP_346462657.1	NCBI
WP_346541629.1	NCBI
WP_347751389.1	NCBI
WP_348361042.1	NCBI
WP_349078083.1	NCBI
WP_349440294.1	NCBI
WP_349560165.1	NCBI
WP_353627834.1	NCBI
WP_354318719.1	NCBI
WP_354336534.1	NCBI
WP_367071555.1	NCBI
WP_367598613.1	NCBI
WP_367847876.1	NCBI
WP_368161401.1	NCBI
WP_368981077.1	NCBI
WP_369892922.1	NCBI
WP_370609441.1	NCBI
WP_371485879.1	NCBI
WP_372169304.1	NCBI
WP_372550664.1	NCBI
WP_373164498.1	NCBI
WP_373221419.1	NCBI
WP_373493143.1	NCBI
WP_373881536.1	NCBI
WP_378937312.1	NCBI
WP_390566778.1	NCBI
WP_392493265.1	NCBI
WP_401056921.1	NCBI
WP_406993864.1	NCBI
WP_407242187.1	NCBI
WP_407476363.1	NCBI
WP_408074698.1	NCBI
WP_408296227.1	NCBI
WP_409245717.1	NCBI
WP_409313478.1	NCBI
WP_410004621.1	NCBI
WP_411166334.1	NCBI
WP_411659750.1	NCBI
WP_412614899.1	NCBI
WP_413633229.1	NCBI
WP_417816241.1	NCBI
WP_418124027.1	NCBI
WP_418493493.1	NCBI
WP_420731513.1	NCBI
WP_421153459.1	NCBI
WP_421690068.1	NCBI
WP_422102691.1	NCBI
WP_423109100.1	NCBI
WP_423574377.1	NCBI
WP_425202272.1	NCBI
WP_426728347.1	NCBI
