## Supplementary material for "ApeA cleaves genomic RNA to defend against RNA phage infection": Table S2

### Sheet: FrSangria genome sequences
FrSangria strain	Source	Genome sequence
PP430145.1	Quinones-Olvera, Nat Commun, 2024	UUAGGGGGUCACCUCACACAGCAGUAUUUCACUGAGUAUAAGAGGACAUAUGCCUAAAUUACCACGUGGUCUGCGUUUCGGAGCCGAUAAUGAAAUUCUUAAUGAUUUUCAGGAGCUCUGGUUUCCAGACCUCUUUAUCGAAUCUUCCGACACACACCCGUGGUACACACUGAAAGGCCGUGUGUUGAAUGCCCAUCUUGAUGAUCGCUUACCUAAUGUAAGCGGUCGCCAGGUUAGGCGAACUCCACAUCGUGUUACUGUUCCGAUUGCCUCUUCAGGCCUUCGUCCAGUAACAACCGUUCAGUAUGAUCCCACAGCACUAUCGUUCUUAUUGAACGCUCGUGUUGAUUGGGAUUUCGGUAAUGGCGACAGUGCGAACCUUGUCAUUAAUGACUUUUU…
Parental	This study	CCCCCCUUAGGGGGUCACCUCACACAGCAGUAUUUCACUGAGUAUAAGAGGACAUAUGCCUAAAUUACCACGUGGUCUGCGUUUCGGAGCCGAUAAUGAAAUUCUUAAUGAUUUUCAGGAGCUCUGGUUUCCAGACCUCUUUAUCGAAUCUUCCGACACACACCCGUGGUACACACUGAAAGGCCGUGUGUUGAAUGCCCAUCUUGAUGAUCGCUUACCUAAUGUAAGCGGUCGCCAGGUUAGGCGAACUCCACAUCGUGUUACUGUUCCGAUUGCCUCUUCAGGCCUUCGUCCAGUAACAACCGUUCAGUAUGAUCCCACAGCACUAUCGUUCUUAUUGAACGCUCGUGUUGAUUGGGAUUUCGGUAAUGGCGACAGUGCGAACCUUGUCAUUAAUGA…
Wild type	This study	CCCCCCUUAGGGGGUCACCUCACACAGCAGUAUUUCACUGAGUAUAAGAGGACAUAUGCCUAAAUUACCACGUGGUCUGCGUUUCGGAGCCGAUAAUGAAAUUCUUAAUGAUUUUCAGGAGCUCUGGUUUCCAGACCUCUUUAUCGAAUCUUCCGACACACACCCGUGGUACACACUGAAAGGCCGUGUGUUGAAUGCCCAUCUUGAUGAUCGCUUACCUAAUGUAAGCGGUCGCCAGGUUAGGCGAACUCCACAUCGUGUUACUGUUCCGAUUGCCUCUUCAGGCCUUCGUCCAGUAACAACCGUUCAGUAUGAUCCCACAGCACUAUCGUUCUUAUUGAACGCUCGUGUUGAUUGGGAUUUCGGUAAUGGCGACAGUGCGAACCUUGUCAUUAAUGA…
Esc-3	This study	CCCCCCUUAGGGGGUCACCUCACACAGCAGUAUUUCACUGAGUAUAAGAGGACAUAUGCCUAAAUUACCACGUGGUCUGCGUUUCGGAGCCGAUAAUGAAAUUCUUAAUGAUUUUCAGGAGCUCUGGUUUCCAGACCUCUUUAUCGAAUCUUCCGACACACACCCGUGGUACACACUGAAAGGCCGUGUGUUGAAUGCCCAUCUUGAUGAUCGCUUACCUAAUGUAAGCGGUCGCCAGGUUAGGCGAACUCCACAUCGUGUUACUGUUCCGAUUGCCUCUUCAGGCCUUCGUCCAGUAACAACCGUUCAGUAUGAUCCCACAGCACUAUCGUUCUUAUUGAACGCUCGUGUUGAUUGGGAUUUCGGUAAUGGCGACAGUGCGAACCUUGUCAUUAAUGA…
Esc-5	This study	CCCCCCUUAGGGGGUCACCUCACACAGCAGUAUUUCACUGAGUAUAAGAGGACAUAUGCCUAAAUUACCACGUGGUCUGCGUUUCGGAGCCGAUAAUGAAAUUCUUAAUGAUUUUCAGGAGCUCUGGUUUCCAGACCUCUUUAUCGAAUCUUCCGACACACACCCGUGGUACACACUGAAAGGCCGUGUGUUGAAUGCCCAUCUUGAUGAUCGCUUACCUAAUGUAAGCGGUCGCCAGAUUAGGCGAACUCCACAUCGUGUUACUGUUCCGAUUGCCUCUUCAGGCCUUCGUCCAGUAACAACCGUUCAGUAUGAUCCCACAGCACUAUCGUUCUUAUUGAACGCUCGUGUUGAUUGGGAUUUCGGUAAUGGCGACAGUGCGAACCUUGUCAUUAAUGA…
Esc-7	This study	CCCCCCUUAGGGGGUCACCUCACACAGCAGUAUUUCACUGAGUAUAAGAGGACAUAUGCCUAAAUUACCACGUGGUCUGCGUUUCGGAGCCGAUAAUGAAAUUCUUAAUGAUUUUCAGGAGCUCUGGUUUCCAGGCCUCUUUAUCGAAUCUUCCGACACACACCCGUGGUACACACUGAAAGGCCGUGUGUUGAAUGCCCAUCUUGAUGAUCGCUUACCUAAUGUAAGCGGUCGCCAGGUUAGGCGAACUCCACAUCGUGUUACUGUUCCGAUUGCCUCUUCAGGCCUUCGUCCAGUAACAACCGUUCAGUAUGAUCCCACAGCACUAUCGUUCUUAUUGAACGCUCGUGUUGAUUGGGAUUUCGGUAAUGGCGACAGUGCGAACCUUGUCAUUAAUGA…
Esc-8	This study	CCCCCCUUAGGGGGUCACCUCACACAGCAGUAUUUCACUGAGUAUAAGAGGACAUAUGCCUAAAUUACCACGUGGUCUGCGUUUCGGAGCCGAUAAUGAAAUUCUUAAUGAUUUUCAGGAGCUCUGGUUUCCAGACCUCUUUAUCGAAUCUUCCGACACACACCCGUGGUACACACUGAAAGGCCGUGUGUUGAAUGCCCAUCUUGAUGAUCGCUUACCUAAUGUAAGCGGUCGCCAGGUUAGGCGAACUCCACAUCGUGUUACUGUUCCGAUUGCCUCUUCAGGCCUUCGUCCAGUAACAACCGUUCAGUAUGAUCCCACAGCACUAUCGUUCUUAUUGAACGCUCGUGUUGAUUGGGAUUUCGGUAAUGGCGACAGUGCGAACCUUGUCAUUAAUGA…
Esc-9	This study	CCCCCCUUAGGGGGUCACCUCACACAGCAGUAUUUCACUGAGUAUAAGAGGACAUAUGCCUAAAUUACCACGUGGUCUGCGUUUCGGAGCCGAUAAUGAAAUUCUUAAUGAUUUUCAGGAGCUCUGGUUUCCAGACCUCUUUAUCGAAUCUUCCGACACACACCCGUGGUACACACUGAAAGGCCGUGUGUUGAAUGCCCAUCUUGAUGAUCGCUUACCUAAUGUAAGCGGUCGCCAGAUUAGGCGAACUCCACAUCGUGUUACUGUUCCGAUUGCCUCUUCAGGCCUUCGUCCAGUAACAACCGUUCAGUAUGAUCCCACAGCACUAUCGUUCUUAUUGAACGCUCGUGUUGAUUGGGAUUUCGGUAAUGGCGACAGUGCGAACCUUGUCAUUAAUGA…
Esc-11	This study	CCCCCCUUAGGGGGUCACCUCACACAGCAGUAUUUCACUGAGUAUAAGAGGACAUAUGCCUAAAUUACCACGUGGUCUGCGUUUCGGAGCCGAUAAUGAAAUUCUUAAUGAUUUUCAGGAGCUCUGGUUUCCAGACCUCUUUAUCGAAUCUUCCGACACACACCCGUGGUACACACUGAAAGGCCGUGUGUUGAAUGCCCAUCUUGAUGAUCGCUUACCUAAUGUAAGCGGUCGCCAGGUUAGGCGAACUCCACAUCGUGUUACUGUUCCGAUUGCCUCUUCAGGCCUUCGUCCAGUAACAACCGUUCAGUAUGAUCCCACAGCACUAUCGUUCUUAUUGAACGCUCGUGUUGAUUGGGAUUUCGGUAAUGGCGACAGUGCGAACCUUGUCAUUAAUGA…
Esc-15	This study	CCCCCCUUAGGGGGUCACCUCACACAGCAGUAUUUCACUGAGUAUAAGAGGACAUAUGCCUAAAUUACCACGUGGUCUGCGUUUCGGAGCCGAUAAUGAAAUUCUUAAUGAUUUUCAGGAGCUCUGGUUUCCAGACCUCUUUAUCGAAUCUUCCGACACACACCCGUGGUACACACUGAAAGGCCGUGUGUUGAAUGCCCAUCUUGAUGAUCGCUUACCUAAUGUAAGCGGUCGCCAGGUUAGGCGAACUCCACAUCGUGUUACUGUUCCGAUUGCCUCUUCAGGCCUUCGUCCAGUAACAACCGUUCAGUAUGAUCCCACAGCACUAUCGUUCUUAUUGAACGCUCGUGUUGAUUGGGAUUUCGGUAAUGGCGACAGUGCGAACCUUGUCAUUAAUGA…
Esc-16	This study	CCCCCCUUAGGGGGUCACCUCACACAGCAGUAUUUCACUGAGUAUAAGAGGACAUAUGCCUAAAUUACCACGUGGUCUGCGUUUCGGAGCCGAUAAUGAAAUUCUUAAUGAUUUUCAGGAGCUCUGGUUUCCAGACCUCUUUAUCGAAUCUUCCGACACACACCCGUGGUACACACUGAAAGGCCGUGUGUUGAAUGCCCAUCUUGAUGAUCGCUUACCUAAUGUAAGCGGUCGCCAGGUUAGGCGAACUCCACAUCGUGUUACUGUUCCGAUUGCCUCUUCAGGCCUUCGUCCAGUAACAACCGUUCAGUAUGAUCCCACAGCACUAUCGUUCUUAUUGAACGCUCGUGUUGAUUGGGAUUUCGGUAAUGGCGACAGUGCGAACCUUGUCAUUAAUGA…
Esc-17	This study	CCCCCCUUAGGGGGUCACCUCACACAGCAGUAUUUCACUGAGUAUAAGAGGACAUAUGCCUAAAUUACCACGUGGUCUGCGUUUCGGAGCCGAUAAUGAAAUUCUUAAUGAUUUUCAGGAGCUCUGGUUUCCAGACCUCUUUAUCGAAUCUUCCGACACACACCCGUGGUACACACUGAAAGGCCGUGUGUUGAAUGCCCAUCUUGAUGAUCGCUUACCUAAUGUAAGCGGUCGCCAGGUUAGGCGAACUCCACAUCGUGUUACUGUUCCGAUUGCCUCUUCAGGCCUUCGUCCAGUAACAACCGUUCAGUAUGAUCCCACAGCACUAUCGUUCUUAUUGAACGCUCGUGUUGAUUGGGAUUUCGGUAAUGGCGACAGUGCGAACCUUGUCAUUAAUGA…
Esc-18	This study	CCCCCCUUAGGGGGUCACCUCACACAGCAGUAUUUCACUGAGUAUAAGAGGACAUAUGCCUAAAUUACCACGUGGUCUGCGUUUCGGAGCCGAUAAUGAAAUUCUUAAUGAUUUUCAGGAGCUCUGGUUUCCAGACCUCUUUAUCGAAUCUUCCGACACACACCCGUGGUACACACUGAAAGGCCGUGUGUUGAAUGCCCAUCUUGAUGAUCGCUUACCUAAUGUAAGCGGUCGCCAGGUUAGGCGAACUCCACAUCGUGUUACUGUUCCGAUUGCCUCUUCAGGCCUUCGUCCAGUAACAACCGUUCAGUAUGAUCCCACAGCACUAUCGUUCUUAUUGAACGCUCGUGUUGAUUGGGAUUUCGGUAAUGGCGACAGUGCGAACCUUGUCAUUAAUGA…
Esc-20	This study	CCCCCCUUAGGGGGUCACCUCACACAGCAGUAUUUCACUGAGUAUAAGAGGACAUAUGCCUAAAUUACCACGUGGUCUGCGUUUCGGAGCCGAUAAUGAAAUUCUUAAUGAUUUUCAGGAGCUCUGGUUUCCAGACCUCUUUAUCGAAUCUUCCGACACACACCCGUGGUACACACUGAAAGGCCGUGUGUUGAAUGCCCAUCUUGAUGAUCGCUUACCUAAUGUAAGCGGUCGCCAGAUUAGGCGAACUCCACAUCGUGUUACUGUUCCGAUUGCCUCUUCAGGCCUUCGUCCAGUAACAACCGUUCAGUAUGAUCCCACAGCACUAUCGUUCUUAUUGAACGCUCGUGUUGAUUGGGAUUUCGGUAAUGGCGACAGUGCGAACCUUGUCAUUAAUGA…
