## Supplementary material for "ApeA cleaves genomic RNA to defend against RNA phage infection": Table S3

### Sheet: Mutations in escaper phages
Escaper phage	5' UTR (1-55)	lys/mat (56-1263)	cp (1339-1740)	A1/cp (1741-2331)	rep (2350-4119)	3' UTR (4120-4215)
Esc-3		c1178u			c3021u
					c3459u
					a3636g
Esc-5		G239A (V62I)			G3289A (V314I)
		g517a			a3636g
		g787a
Esc-7		A135G (D27G)			u2673c
		c880u			G3610A (D421N)
					c3961u
Esc-8			c1471u	G1829A (G164D)	C3296U (T316I)
			u1723c
Esc-9		G239A (V62I)			G3622A (V425I)
		g517a
Esc-11		c709u		g1851a#	c3634u
				G1936A (E200K)#	U4100C (I584T)#
				A1975G (K213E)#
Esc-15		c1162a		g1851a#	G2588A (G80D)
				G1936A (E200K)#	G3610A (D421N)
				A1975G (K213E)#	U4100C (I584T)#
Esc-16		c1162a		g1851a#	C3296U (T316I)
				G1936A (E200K)#	U4100C (I584T)#
				A1975G (K213E)#
				G2065A (A243T)
				g2262a
Esc-17		g841a		g1818a	a3219g
		A974G (N307D)		g1851a#	u3315g
				G1936A (E200K)#	U4100C (I584T)#
				A1975G (K213E)#
Esc-18		c685u		g1851a#	a3636g
				G1936A (E200K)#	U4100C (I584T)#
				A1975G (K213E)#
Esc-20		G239A (V62I)			a3636c
		g517a
Lower case mutations represent silent mutations.
Upper case mutations represent mutations that lead to an amino acid exchange in the encoded protein, which is shown in brackets.
#These mutations always appear together and are present in both a wild-type FrSangria lysate that we sequenced as control (and which is not the parental lysate that was used for escaper generation) as well as in the published genome of FrSangria (NCBI: PP430145.1), indicating frequent mutations in these positions.
