## Supplementary material for "ApeA cleaves genomic RNA to defend against RNA phage infection": Table S4

### Sheet: Phages
Name	Family	Genotype	NCBI taxonomy ID	Reference
C-1	Fiersviridae	wild type	181120	Félix d'Hérelle Reference Center for bacterial viruses (HER 222)
FrBlood	Fiersviridae	wild type	3137913	Siân Owen, Wadsworth Center, USA
FrBurgundy	Fiersviridae	wild type	3137914	Siân Owen, Wadsworth Center, USA
FrHenna	Fiersviridae	wild type	3137915	Siân Owen, Wadsworth Center, USA
FrHibiscus	Fiersviridae	wild type	3137916	Siân Owen, Wadsworth Center, USA
FrMerlot	Fiersviridae	wild type	3137917	Siân Owen, Wadsworth Center, USA
FrSangria	Fiersviridae	wild type	3137919	Siân Owen, Wadsworth Center, USA
MS2	Fiersviridae	wild type	12022	DSMZ (DSM 13767)
P1	Punavirus (genus)	wild type	2886926	Rotem Sorek, Weizmann Institute of Science, Israel
Qbeta	Fiersviridae	wild type	2789016	DSMZ (DSM 13768)
R17	Fiersviridae	wild type	12026	Félix d'Hérelle Reference Center for bacterial viruses (HER 290)
T2	Straboviridae	wild type	2060721	Rotem Sorek, Weizmann Institute of Science, Israel
T4	Straboviridae	wild type	2681598	Rotem Sorek, Weizmann Institute of Science, Israel
T5	Demerecviridae	wild type	2695836	Rotem Sorek, Weizmann Institute of Science, Israel
T6	Straboviridae	wild type	10666	Rotem Sorek, Weizmann Institute of Science, Israel
T7	Autotranscriptaviridae	wild type	10760	Rotem Sorek, Weizmann Institute of Science, Israel

### Sheet: Bacterial strains
Name	Species	Strain	Genotype	Plasmid	Comment	Reference
JHS-0351	E. coli	W1485	wild type	F		DSMZ (DSM 5695)
JHS-0405	E. coli	JE-1	wild type	IncC		Félix d'Hérelle Reference Center (HER 1222)
JHS-0456	E. coli	JE-1	wild type	IncC + pLG001	Control plasmid	This study
JHS-0469	E. coli	JE-1	wild type	IncC + pLG016	Expression of ApeA under its native promoter	This study
JHS-0521	E. coli	W1485	wild type	F + pAD-0056	Inducible expression of Ps1ApeA	This study
JHS-0522	E. coli	W1485	wild type	F + pAD-0057	Inducible expression of Ps2ApeA	This study
JHS-0524	E. coli	W1485	wild type	F + pAD-0070	Control plasmid	This study
JHS-0531	E. coli	W1485	wild type	F + pAD-0046	Expression of ApeA R521A under its native promoter	This study
JHS-0543	E. coli	W1485	wild type	F + pAD-0048	Expression of ApeA E28A under its native promoter	This study
JHS-0544	E. coli	W1485	wild type	F + pAD-0049	Expression of ApeA T34A under its native promoter	This study
JHS-0545	E. coli	W1485	wild type	F + pAD-0050	Expression of ApeA R485A under its native promoter	This study
JHS-0659	E. coli	W1485	wild type	F + pAD-0064	Control plasmid	This study
JHS-0669	E. coli	W1485	wild type	F + pAD-0078	Inducible expression of Ec5ApeA	This study
JHS-0679	E. coli	W1485	wild type	F + pLG016	Expression of ApeA under its native promoter	This study
JHS-0680	E. coli	W1485	wild type	F + pAD-0059	Inducible expression of Bm1ApeA	This study
JHS-0701	E. coli	W1485	wild type	F + pAD-0097	Control plasmid	This study
