## Supplementary material for "ApeA cleaves genomic RNA to defend against RNA phage infection": Table S5

### Sheet: Plasmids
Backbones		Resistance	Inducer	Comment	Reference	Sequence
pAD-0001		Genta	IPTG	Constructed by replacement of KanR with GentaR in pBbB6k	This study	GACGTCGGTGCCTAATGAGTGAGCTAACTTACATTAATTGCGTTGCGCTCACTGCCCGCTTTCCAGTCGGGAAACCTGTCGTGCCAGCTGCATTAATGAATCGGCCAACGCGCGGGGAGAGGCGGTTTGCGTATTGGGCGCCAGGGTGGTTTTTCTTTTCACCAGTGAGACGGGCAACAGCTGATTGCCCTTCACCGCCTGGCCCTGAGAGAGTTGCAGCAAGCGGTCCACGCTGGTTTGCCCCAGCAGGCGAAAATCCTGTTTGATGGTGGTTAACGGCGGGATATAACATGAGCTGTCTTCGGTATCGTCGTATCCCACTACCGAGATGTCCGCACCAACGCGCAGCCCGGACTCGGTAATGGCGCGCATTGCGCCCAGCGCCATCTGATCGTTGGC…
pBbB6k		Kan	IPTG		Lee et al., J Biol Eng, 2011 (Addgene #35357)	GACGTCGGTGCCTAATGAGTGAGCTAACTTACATTAATTGCGTTGCGCTCACTGCCCGCTTTCCAGTCGGGAAACCTGTCGTGCCAGCTGCATTAATGAATCGGCCAACGCGCGGGGAGAGGCGGTTTGCGTATTGGGCGCCAGGGTGGTTTTTCTTTTCACCAGTGAGACGGGCAACAGCTGATTGCCCTTCACCGCCTGGCCCTGAGAGAGTTGCAGCAAGCGGTCCACGCTGGTTTGCCCCAGCAGGCGAAAATCCTGTTTGATGGTGGTTAACGGCGGGATATAACATGAGCTGTCTTCGGTATCGTCGTATCCCACTACCGAGATGTCCGCACCAACGCGCAGCCCGGACTCGGTAATGGCGCGCATTGCGCCCAGCGCCATCTGATCGTTGGC…
pLG001		Cm	-		Gao et al., Science, 2020 (Addgene #157879)	CCCGCGCCCACCGGAAGGAGCTGACTGGGTTGAAGGCTCTCAAGGGCATCGGTCGAGATCCCGGTGCCTAATGAGTGAGCTAACTTACATTAATTGCGTTGCGCAAGCTTCTGCAGAATTCGCAATAACTAGCATAACCCCTTGGGGCCTCTAAACGGGTCTTGAGGGGTTTTTTGCTGAAACCTCAGGCATTTGAGAAGCACACGGTCACACTGCTTCCGGTAGTCAATAAACCGGTAAACCAGCAATAGACATAAGCGGCTATTTAACGACCCTGCCCTGAACCGACGACCGGGTCGAATTTGCTTTCGAATTTCTGCCATTCATCCGCTTATTATCACTTATTCAGGCGTAGCACCAGGCGTTTAAGGGCACCAATAACTGCCTTAAAAAAATTAC…
pLG016		Cm	-		Gao et al., Science, 2020 (Addgene #157894)	CCCGCGCCCACCGGAAGGAGCTGACTGGGTTGAAGGCTCTCAAGGGCATCGGTCGAGATCCCGGTGCCTAATGAGTGAGCTAACTTACATTAATTGCGTTGCGCATTTTAGAAATATTGTGTAAAACTTCTTACTCTTTACTGGTCATCCCTCAGTCGTGGAAAAAACACACTGTTCCATATAGGTTTTATTTGTGATATAATGAACAAGTTCTTATTTAAGAAACCTATAAACATTAAGCGACGGAAATATATCATGAAAATAGTCAGCAATACCGTTTGGGATGGACTTAAACTGCCTGATTATAGGGCTCGTTTTTTTATAGAAGTTTGGAAGGAGATTTTGTACGTCAACACTCCTTCATTTTATCAATCTAAAATGATTAATACGATGTCAGGT…
Plasmid	Backbone	Resistance	Inducer	Comment	Reference	Insert sequence
pAD-0046	pLG016	Cm	-	Expression of ApeA R521A under its native promoter	This study	ATGAAAATAGTCAGCAATACCGTTTGGGATGGACTTAAACTGCCTGATTATAGGGCTCGTTTTTTTATAGAAGTTTGGAAGGAGATTTTGTACGTCAACACTCCTTCATTTTATCAATCTAAAATGATTAATACGATGTCAGGTGCCGAGGAGTTAGTCGAAGCCATTGATGATTACATACAAGATGATAAGAGTAAAAAAAGCTTATTATCAATGATAGAAGATTACAAAGGTAATTTAAAAAAAGACTCTATAGCAAAAGACACTTTTAAAAACTTGCATGCAACGCTGTTAAAAAAAATTGAGACTGTTCCTGACCCAATATCTAGTAATTATATTTTAGAATTAAAAACAATTGTTAAATTAGTATTATCCAAAGAAAGTGACTATTATCACGAA…
pAD-0048	pLG016	Cm	-	Expression of ApeA E28A under its native promoter	This study	ATGAAAATAGTCAGCAATACCGTTTGGGATGGACTTAAACTGCCTGATTATAGGGCTCGTTTTTTTATAGAAGTTTGGAAGGCGATTTTGTACGTCAACACTCCTTCATTTTATCAATCTAAAATGATTAATACGATGTCAGGTGCCGAGGAGTTAGTCGAAGCCATTGATGATTACATACAAGATGATAAGAGTAAAAAAAGCTTATTATCAATGATAGAAGATTACAAAGGTAATTTAAAAAAAGACTCTATAGCAAAAGACACTTTTAAAAACTTGCATGCAACGCTGTTAAAAAAAATTGAGACTGTTCCTGACCCAATATCTAGTAATTATATTTTAGAATTAAAAACAATTGTTAAATTAGTATTATCCAAAGAAAGTGACTATTATCACGAA…
pAD-0049	pLG016	Cm	-	Expression of ApeA T34A under its native promoter	This study	ATGAAAATAGTCAGCAATACCGTTTGGGATGGACTTAAACTGCCTGATTATAGGGCTCGTTTTTTTATAGAAGTTTGGAAGGAGATTTTGTACGTCAACGCTCCTTCATTTTATCAATCTAAAATGATTAATACGATGTCAGGTGCCGAGGAGTTAGTCGAAGCCATTGATGATTACATACAAGATGATAAGAGTAAAAAAAGCTTATTATCAATGATAGAAGATTACAAAGGTAATTTAAAAAAAGACTCTATAGCAAAAGACACTTTTAAAAACTTGCATGCAACGCTGTTAAAAAAAATTGAGACTGTTCCTGACCCAATATCTAGTAATTATATTTTAGAATTAAAAACAATTGTTAAATTAGTATTATCCAAAGAAAGTGACTATTATCACGAA…
pAD-0050	pLG016	Cm	-	Expression of ApeA R485A under its native promoter	This study	ATGAAAATAGTCAGCAATACCGTTTGGGATGGACTTAAACTGCCTGATTATAGGGCTCGTTTTTTTATAGAAGTTTGGAAGGAGATTTTGTACGTCAACACTCCTTCATTTTATCAATCTAAAATGATTAATACGATGTCAGGTGCCGAGGAGTTAGTCGAAGCCATTGATGATTACATACAAGATGATAAGAGTAAAAAAAGCTTATTATCAATGATAGAAGATTACAAAGGTAATTTAAAAAAAGACTCTATAGCAAAAGACACTTTTAAAAACTTGCATGCAACGCTGTTAAAAAAAATTGAGACTGTTCCTGACCCAATATCTAGTAATTATATTTTAGAATTAAAAACAATTGTTAAATTAGTATTATCCAAAGAAAGTGACTATTATCACGAA…
pAD-0056	pAD-0001	Genta	IPTG	Inducible expression of Ps1ApeA	This study	ATGCGATTTGACCCAACAGACAATTGGTCCGATTTAAAGTCCCTTGAGGGGATGTTATTTTTTGTCCAGCGTATTTACGAGTTATCTTATGACCAGTCTGATTTTTCTGAAAAGTCGCTAAGCACGCCCGCAATTACAATCGTCACAGAACTTCTAGACGCAATTGAAGTTGAAGAGCACGGTGTCATCAAGGGAATCTCTACCGAATTACAAATTCTGAAAGAGGAACTGAAGGAAAAAATCAGCAACGACCCTATTGCAAAAACTCTACTTGGCGACAAAAAAGAACGATACTTAAACAGTATCGAAAATGAAAACGGTAAAAATTTAAAAAATACGCTCCAAGTTATATACATAAAACTCTCAACAGACAAATATTGGAGCTTATTAAAAACAGAA…
pAD-0057	pAD-0001	Genta	IPTG	Inducible expression of Ps2ApeA	This study	ATGGAAAATTTAAGATCAGTGCCAACAGACGTTTGGAATAGGATTGAGGGGCACGATTACAGGTCAAAGTTTTTTGTGGATTGCTATATTGAAAAGCTGAGAATGCAAACACCGCCTTTTCATCAGGCCCGCTTGATGAACGTATTCAGCGCCTGTGAGGAAATGCTTCGGTATCTCCAAGAATATGTCGATAACGACAAAAACGGCGCTTACGTTGAGTCAGCCCTGGATGAAATCAAGCGTTGTTTTCTGGCAGATTCTGTAGCGGCGGAACTATTCAAGGATCATCATCAGTTCATCAGGGACGTCAGTGGCAACACTTTCAGCACCACGATCTGCCAAAAGCTAGCAGTAATTTGCAAATCGATATTAAATACCCTAAGTGATTATAGACAGACA…
pAD-0059	pAD-0001	Genta	IPTG	Inducible expression of Bm1ApeA	This study	ATGAAAGCGAACATTCTATCAACCCTCTTGGTGAAGTCGACCAAGTCGATCAACCAGTCCGAAAGCTATCTTGCTGGCAAGCATAACCAGCTCAATCTCTTCGCTGCGATCGACGATCTTGTAACCGACGAGAATAAGCTCTCAGAGGCCGAACGCACCGCGATCGAGCACCACATCATCACCTTGCGCGCGGCGATTGCCCGCGCGCTCTGGTCACGTGAAATCTATGTCGGGCGATCGATCCTCGATGACTGCGTGTTTGGTGCCTGCAAGGCCGGCGGCGGCAATATCGTCGGTCGGGTGATTGCCGATCTCGCCCAGGCGGGCGCAGAGCGTCCGGGCTTCGTCCTCTATCCGCTGACTAGTTTCGGTATGAAGATACCGACTCTGTTTGACCGC…
pAD-0064	pLG016	Cm	-	Control plasmid; expression of RFP under control of the native promoter of ApeA	This study	ATGGCGAGTAGCGAAGACGTTATCAAAGAGTTCATGCGTTTCAAAGTTCGTATGGAAGGTTCCGTTAACGGTCACGAGTTCGAAATCGAAGGTGAAGGTGAAGGTCGTCCGTACGAAGGTACCCAGACCGCTAAACTGAAAGTTACCAAAGGTGGTCCGCTGCCGTTCGCTTGGGACATCCTGTCCCCGCAGTTCCAGTACGGTTCCAAAGCTTACGTTAAACACCCGGCTGACATCCCGGACTACCTGAAACTGTCCTTCCCGGAAGGTTTCAAATGGGAACGTGTTATGAACTTCGAAGACGGTGGTGTTGTTACCGTTACCCAGGACTCCTCCCTGCAAGACGGTGAGTTCATCTACAAAGTTAAACTGCGTGGTACCAACTTCCCGTCCGACGGT…
pAD-0070	pAD-0001	Genta	IPTG	Control plasmid; inducible expression of RFP	This study	ATGGCGAGTAGCGAAGACGTTATCAAAGAGTTCATGCGTTTCAAAGTTCGTATGGAAGGTTCCGTTAACGGTCACGAGTTCGAAATCGAAGGTGAAGGTGAAGGTCGTCCGTACGAAGGTACCCAGACCGCTAAACTGAAAGTTACCAAAGGTGGTCCGCTGCCGTTCGCTTGGGACATCCTGTCCCCGCAGTTCCAGTACGGTTCCAAAGCTTACGTTAAACACCCGGCTGACATCCCGGACTACCTGAAACTGTCCTTCCCGGAAGGTTTCAAATGGGAACGTGTTATGAACTTCGAAGACGGTGGTGTTGTTACCGTTACCCAGGACTCCTCCCTGCAAGACGGTGAGTTCATCTACAAAGTTAAACTGCGTGGTACCAACTTCCCGTCCGACGGT…
pAD-0078	pAD-0001	Genta	IPTG	Inducible expression of Ec5ApeA	This study	ATGAAATTTAGAAGACTACACAACTGGAATCATATTGAACAATGCACTGCGCTTATTTATTTCACCGAGTTAATGGAGGAACTTCTCTTTGATTACACCCATAGTACATATAAACCTTCTATAATGAACACTCCAAGTTTATGTATAGAAGCAATATCAACAATCGATGATATAGAAAAAGGCAACATAAGCCCCGCACATATATCCCACGTCATTGACGAATTAACTAAAAATATTAAGAATGATGACATCGCAATCAGTCTTCTAAAAAACCCTTTAGGTTCATTTTTAGATCAACTCCAAAACAATCAGTTAGGAAATAAAAATCTAAAAATAACTCTTGAGTTACTGAGAGTTCAACTTAATGTTGGTAATTATGAAAGCAAACTCATCAGTGAA…
pAD-0097	pLG016	Cm	-	Control plasmid; expression of GFP under control of the native promoter of ApeA	This study	ATGTCAAAAGGAGAAGAACTTTTTACAGGTGTAGTACCTATCTTGGTTGAATTGGATGGTGATGTTAACGGTCACAAATTTTCTGTACGTGGTGAAGGTGAAGGTGATGCAACTAACGGTAAATTGACACTTAAATTCATTTGTACAACTGGAAAACTTCCTGTTCCTTGGCCTACTCTTGTTACAACATTGACATATGGAGTACAATGTTTTTCACGTTATCCTGATCATATGAAACGTCACGATTTTTTTAAATCTGCTATGCCAGAAGGTTATGTACAAGAACGTACAATTTCATTTAAAGATGACGGAACATATAAAACACGTGCTGAAGTAAAATTCGAAGGTGACACTCTTGTTAATCGTATCGAATTGAAAGGAATCGATTTCAAAGAAGAT…
pLG016	pLG001	Cm	-	Expression of ApeA under its native promoter	Gao et al., Science, 2020 (Addgene #157894)	TTTTAGAAATATTGTGTAAAACTTCTTACTCTTTACTGGTCATCCCTCAGTCGTGGAAAAAACACACTGTTCCATATAGGTTTTATTTGTGATATAATGAACAAGTTCTTATTTAAGAAACCTATAAACATTAAGCGACGGAAATATATCATGAAAATAGTCAGCAATACCGTTTGGGATGGACTTAAACTGCCTGATTATAGGGCTCGTTTTTTTATAGAAGTTTGGAAGGAGATTTTGTACGTCAACACTCCTTCATTTTATCAATCTAAAATGATTAATACGATGTCAGGTGCCGAGGAGTTAGTCGAAGCCATTGATGATTACATACAAGATGATAAGAGTAAAAAAAGCTTATTATCAATGATAGAAGATTACAAAGGTAATTTAAAAAAAGAC…
